# *Toxoplasma gondii*’s basal complex: the other apicomplexan business end is multifunctional

**DOI:** 10.1101/2022.02.23.481603

**Authors:** Marc-Jan Gubbels, David J. P. Ferguson, Sudeshna Saha, Julia D. Romano, Suyog Chavan, Vincent A. Primo, Cynthia Michaud, Isabelle Coppens, Klemens Engelberg

**Affiliations:** Department of Biology, Boston College, Chestnut Hill, MA 02467, USA; Nuffield Department of Clinical Laboratory Science, University of Oxford John Radcliffe Hospital, Oxford, UK; Department of Biological and Medical Sciences, Faculty of Health and Life Science, Oxford Brookes University, Gipsy Lane, Oxford OX3 0BP, UK; Department of Molecular Microbiology and Immunology, Bloomberg School of Public Health, Johns Hopkins University, Baltimore, MD, USA

**Keywords:** *Toxoplasma gondii*, basal complex, MORN1, cell division, endodyogeny, bradyzoite

## Abstract

The Apicomplexa are famously named for their apical complex, a constellation of organelles at their apical end dedicated to invasion of their host cells. In contrast, at the other end of the cell, the basal complex (BC) has been in the limelight since it is much less prominent and specific functions were not immediately obvious. However, in the past decade a staggering array of functions have been associated with the BC, and strides have been made in understanding its structure. Here, these collective insights are supplemented with new data to provide an overview of the understanding of the BC in *Toxoplasma gondii*. The emerging picture is that the BC is a dynamic and multifunctional complex, with a series of (putative) functions. The BC has multiple roles in cell division: it is the site where building blocks are added to the cytoskeleton scaffold; it exerts a two-step stretch and constriction mechanism as contractile ring; and it is key in organelle division. Furthermore, the BC has numerous putative roles in ‘import’, such as the recycling of mother cell remnants, the acquisition of host-derived vesicles, possibly the uptake of lipids derived from the extracellular medium, and the endocytosis of micronemal proteins. The latter process ties the BC to motility, whereas an additional role in motility is conferred by Myosin C. Furthermore, the BC acts on the assembly and/or function of the intravacuolar network, which may directly or indirectly contribute to the establishment of chronic tissue cysts. Here we provide experimental support for molecules acting in several of these processes, and identify several new BC proteins critical to maintaining the cytoplasmic bridge between divided parasites. However, the dispensable nature of many BC components leaves many questions unanswered regarding its function. In conclusion, the BC in *T. gondii* is a dynamic and multifunctional structure at the posterior end of the parasite.
