## Supplementary material for "*Toxoplasma gondii*’s basal complex: the other apicomplexan business end is multifunctional": Table S1

### Sheet: Blatt1
Primer #	name	usage	sequence
KO strain generation
2723	FIKK_prot1_s	sgRNA	AAGTTGGTCGCCTAGTAGGCTTCGTG
2724	FIKK_prot1_as	sgRNA	AAAACACGAAGCCTACTAGGCGACCA
2725	FIKK_prot2_s	sgRNA	AAGTTGACATGTAGCCTTGCTGCTACG
2726	FIKK_prot2_as	sgRNA	AAAACGTAGCAGCAAGGCTACATGTCA
2736	FIKK_dhfr_s	HDR-template	TGATGTTGTCACGATCCCCAGGTCGCCTAGTAGGCCACGAAACCTTGCATTCAAACC
2737	FIKK_dhfr_as	HDR-template	CTTACCTCGATCAGGAAGTCAGCGCAGCCTCTTGTATCCTGCAAGTGCATAGAAGG
2763	FIKK inte F	integration verification	AAAACTGCTCTGCGGATACCC
2764	FIKK inte R	integration verification	ACGTTTTGGTTTCAGAATTCCC
2913	FIKK_screen_s	verify absence of ORF	TTGACGCAGATCCCACGCG
2914	FIKK_screen_as	verify absence of ORF	GAACCTTTTGGATCGTTCCG
2830	BCC6_prot1_s	sgRNA	AAGTTGCAAGCGCTCGACCGATCGTG
2831	BCC6_prot1_as	sgRNA	AAAACACGATCGGTCGAGCGCTTGCA
2832	BCC6_prot2_s	sgRNA	AAGTTGAAGGTCTGGAAACAGCCAGAG
2833	BCC6_prot2_as	sgRNA	AAAACTCTGGCTGTTTCCAGACCTTCA
2852	BCC6_dhfr_s	HDR-template	TCGATGAGGAAAAGCCAGCCGTTTGCAAGCGCTCCACGAAACCTTGCATTCAAACC
2853	BCC6_dhfr_as	HDR-template	TCTGTCATTCTTCGCGTCTTCCTCCACTACGCTTTATCCTGCAAGTGCATAGAAGG
2915	BCC6_screen_s	verify absence of ORF	TCTTGTCTCAACTTGGTTTCCC
2916	BCC6_screen as	verify absence of ORF	GCTGCATGCGCTTTCGTTCC
2917	BCC6_inte_s	integration verification	AAAAACGTGGATGGGACACCG
2918	BCC6_inte_as	integration verification	ATTCTTTTCTCTGTCCAGAGGG
4454	BCC6-ME49 ORF-s	verify absence of ORF	AAAGAACGCGAGACGTCGGG
4455	BCC6-ME49 ORF-as	verify absence of ORF	AAAGACCCAGGCTCTTCGGC
4654	BCC7 prot1_ATG_s	sgRNA	AAGTTGCTCTACAgtgagttaaaaaG
4655	BCC7 prot1_ATG_as	sgRNA	AAAACtttttaactcacTGTAGAGC A
4656	BCC7 prot2_TGA_s	sgRNA	AAGTTGAAACACCGGGACAGTGCGGC G
4657	BCC7 prot2_TGA_as	sgRNA	AAAACGCCGCACTGTCCCGGTGTTTC A
4658	BCC7_HX_s	HDR-template	agctgaccatccgacaggatggttcttcgaaactcCACGAAACCTTGCATTCAAACC
4659	BCC7_HX_as	HDR-template	CTCGCAGCCCTCTTCTTCCGGCGGGAACCACGAGG ATCCTGCAAGTGCATAGAAGG
4694	BCC7_imte_s	integration verification	ACTCTGATCTGTTCTCTCGGG
4695	BCC7_inte_as	integration verification	CCCAACCGGCAGACGCAT
4696	BCC7_ORF_s	verify absence of ORF	TTTTATAGGTTGTCTTCCGTCAG
4697	BCC7_ORF_as	verify absence of ORF	GCCGTCGGAAATTCCTTCC
2828	MSC1a_prot_s	sgRNA	AAGTTGTTTTCTCAACATGGAACGCCG
2829	MSC1a_prot_as	sgRNA	AAAACGGCGTTCCATGTTGAGAAAACA
2858	MSC1a_dhfr_s	HDR-template	TTTCTCGCATCGATTCGTCAGGTGTTTTTTTTCTCACGAAACCTTGCATTCAAACC
2859	MSC1a_dhfr_as	HDR-template	TCGTTCGTTCGTTTTCAAACAACTGGAATGAGACCATCCTGCAAGTGCATAGAAGG
2848	MSC_screen_s	verify absence of ORF	GAACTTTTCTTCTGAAAACGCGG
2849	MSC_screen_as	verify absence of ORF	TGCAGACCGATAAAGACAGTCG
4456	MSC1a-ME49 ORF-s	verify absence of ORF	AAACTGCCTCCTTGCTTGCG
4457	MSC1a-ME49 ORF-as	verify absence of ORF	AAGCGTGTTCTATCCCCCG
2721	BTP1_prot_s	sgRNA	AAGTTGTTCATCATGAGAATTTTGTGG
2722	BTP1_prot_as	sgRNA	AAAACCACAAAATTCTCATGATGAACA
2738	BTP1_dhfr_s	HDR-template	TACTGCAATCTCAATTTTAATTGTCATACCAGCGAAAACACGAAACCTTGCATTCAAACC
2739	BTP1_dhfr_as	HDR-template	GTACTGCCGGCCACAGGATGCATAACGCCCACACAATCCTGCAAGTGCATAGAAGG
2765	BTP1_inte_s	integration verification	AAGGTTTAGACAAAGGATGGC
2766	BTP1_inte_as	integration verification	GAGTTTAGCAATCCCCTCTG
2909	BTP1_screen_s	verify absence of ORF	GAACTTTTCTTCTGAAAACGCGG
2910	BTP1_screen_as	verify absence of ORF	TGCAGACCGATAAAGACAGTCG
2935	GRA2KO-prot_s	sgRNA	AAGTTGTTGGCAAAAGTAATGATAGG
2936	GRA2KO-prot_as	sgRNA	AAAACCTATCATTACTTTTGCCAACA
2947	GRA2KO-dhfr_s	HDR-template	ATAGTTGTTTTGATTAGATATTGCTTCTTCTCCACCACGAAACCTTGCATTCAAACC
2948	GRA2KO-dhfr_as	HDR-template	AGACTTCTCCCTTCAGCGGCTTTCCAGCCTGCGCAATCCTGCAAGTGCATAGAAGG
2963	GRA2_inte_s	integration verification	TATACAAATACTTGGGCCGTCC
2964	GRA2_inteas	integration verification	ACAAGGCATATGACATCTGGG
2965	GRA2 ORF_s	verify absence of ORF	TTCCGGAGTTGTTAACCAGGG
2966	GRA2_ORF_as	verify absence of ORF	TTTCTGCCAGGCCATTAGGG
1127	DHFR5'_as	integration verification	ACTGCGAACAGCAGCAAGATCG
1383	DHFR3'_s	integration verification	CACACAGTCTCACCTCGCCT
2446	dhfr_cassette_f	3' integration in fikk locus	CACGAAACCTTGCATTCAAACC
2447	dhfr_cassette_r	5' integration in fikk locus	ATCCTGCAAGTGCATAGAAGG
Tet7sag4-TY-CaM strain generation
2272	CaM-BglII_s	promoter replacement	CAGAGATCTGCAGACCAGCTGACGGAGGAAC
2564	CaM-NotI_as	promoter replacement	CAGGCGGCCGCCTGCATCACATCACAACACCCC
1669	CaM-AvrII-R	as integration verification	CAGCCTAGGCTTTGCCATCATCATTTTAACG
2366	tet 7 sag4_screen_F	s integration verification 1	AGCATACTGCAACTGCTTTCG
2539	SacI-3'CaM-R	s integration verification 2	CAGGAGCTCGAAAAGAATAGACATGAGCG
2536	KpnI-5'CaM-F	locus verification	CAGGGTACCCTCTAGATTTGTTGCCGGCG
MyoI-Myc-mAID strain generation
4977	MyoI-s	endogenous tagging	GGAGATGACGAGACGTTTAAACCCCACGGCTTCACATTCCTGCG
4978	MyoI-as	endogenous tagging	CCGAGCCCTTGCTTGCCCTAGCCCCCACTGGACGAATGTGCGC
pBTP1-YFP plasmid generation
3046	216460_Pme_F	exogenous overexpression	CAGGTTTAAACTTGCAGAAACTGTCTGTGG
3049	216460_AvrII_R	exogenous overexpression	CAGCCTAGGCGCAGGCGGCAGAGCGTTCC
